# Endothelial CLK2 as a therapeutic target for acute radiation syndrome

**DOI:** 10.1101/2025.11.05.686891

**Authors:** Ryan R. Posey, Alican Özkan, Yuncheng Man, Jessica F. Feitor, Amanda Jiang, Jie Ji, Nina Theresa LoGrande, Christos Kyprianou, Anna M. Howley, Bogdan Budnik, Jonathan D. Lee, David B. Chou, Donald E. Ingber

## Abstract

Damage to the vascular endothelium is a major contributor to acute radiation injury in multiple organs that underlies acute radiation syndrome (ARS), yet there are no FDA-approved radiation countermeasures targeting endothelial cells. Use of kinome-scale CRISPR screens performed in cultured human vascular endothelial cells isolated from different organs identified CLK2 as a potential radioprotective target. Pharmacological inhibition of CLK2 using TG003 and Cirtuvivint protected these endothelial cells against radiation injury and reversed its effects across the transcriptome and phospho-proteome. Human Organ Chip models of human intestine and lung that contain organ-specific epithelium and microvascular endothelium faithfully replicated clinical features of ARS when exposed to radiation, which were prevented when treated with CLK2 inhibitors. Thus, CLK2 inhibitors may represent a new class of radiation countermeasure drugs that can protect multiple organs against radiation-induced toxicities in patients with ARS.

---

Acute radiation syndrome (ARS) encompasses a myriad of radiation injuries affecting the gastrointestinal, pulmonary, hematopoietic, neurovascular, and integumentary systems [1, 2], with organ-specific toxicities being observed at different doses of radiation exposure in different organs. The hematopoietic and gastrointestinal systems exhibit the greatest sensitivities, with full effects observed starting at doses of ∼1 and ∼8 gray (Gy), respectively [1], with the lung displaying injury responses at a high dose exposure (>8-10 Gy)[3]. Unfortunately, only four therapies are currently approved by the FDA for ARS, all of which target the hematopoietic system: Neupogen (G-CSF), Neulasta (PEGylated G-CSF), Leukine (GM-CSF), and Nplate (TPO-receptor agonist) [4–6]. Mechanistically, these therapies have been selected for their ability to combat toxicity due to cytopenias observed in ARS. However, many cell types and tissues that are highly susceptible to radiation injury, such as gastrointestinal and pulmonary epithelia and endothelia, lack therapies developed specifically to promote their survival and protect tissue functioning. Thus, the development of therapies that target these cell types represents an untapped reservoir of possible medical radiation countermeasures.

The vascular endothelium has been shown to mediate acute radiation injury and inflammation, particularly in the gastrointestinal tract, with the microvasculature being more radiosensitive than the parenchymal cells[7–10]. Recent studies with human organ-on-a-chip (Organ Chip) microfluidic culture models have confirmed the key role of the endothelium, which significantly enhanced sensitivity of adjacent epithelial cells to radiation injury in human intestine [10] and lung [11], corroborating observations from previous *in vivo* studies in animal models [12, 13]. Therefore, protection of the endothelium from radiation injury could represent a promising therapeutic avenue for treatment of ARS in multiple organs. However, numerous mechanisms by which the endothelium can alter radiation sensitivity of neighboring parenchymal tissues have been proposed, including activation of inflammatory leukocytes via cytokine production [14, 15], adhesion molecule upregulation [16–18], increased barrier permeability [19, 20], induction of coagulopathies [21, 22], dysregulation of metabolic pathways [23], increased reactive oxygen species (ROS) production [24], altered calcium homeostasis [25], and ischemia [26]. Given this multitude of possibly injurious mechanisms, it is difficult to know where to begin when seeking a therapeutic target. Therefore, we pursued a mechanism-agnostic, but endothelial cell-targeted, approach using a kinome-scale CRISPR screen, rather than focusing on the transduction mechanisms themselves.
