## Supplementary Table 1 for "Endothelial CLK2 as a therapeutic target for acute radiation syndrome"

Number of perfect guide matches:	1828039
Number of nonperfect guide matches:	306808
Number of reads where key was not found:	426320
Number of reads processed:	2561167
Percentage of guides that matched perfectly:	85.6
Percentage of undetected guides:	0
Skew ratio of top 10% to bottom 10%:	1.564159292
