## Supplementary Table 2 for "Endothelial CLK2 as a therapeutic target for acute radiation syndrome"

Samples	baseline	HmVEC	HSIMEC	HUVEC	HmVEC_Irr	HSIMEC_Irr	HUVEC_Irr
LCv2-GL-KinomeJ-Gibson_S1_L001_R1_001.fastq	1	0	0	0	0	0	0
0-Gy-HmVEC-D7_S1_L001_R1_001.fastq	1	1	0	0	0	0	0
16-Gy-HmVEC-D7_S2_L001_R1_001.fastq	1	1	0	0	1	0	0
0-Gy-HSIMEC-D7_S2_L001_R1_001.fastq	1	0	1	0	0	0	0
0-Gy-HUVEC-D7_S2.fastq	1	0	0	1	0	0	0
4-Gy-HSIMEC-D7_S1_L001_R1_001.fastq	1	0	1	0	0	1	0
4-Gy-HUVEC-D7_S1.fastq	1	0	0	1	0	0	1
